# The ubiquitin-conjugating enzyme UBE2D/eff maintains a youthful proteome and ensures protein quality control during aging

**DOI:** 10.1101/2023.12.12.571303

**Authors:** Liam C. Hunt, Kudzai Nyamkondiwa, Anna Stephan, Jianqin Jiao, Kanisha Kavdia, Vishwajeeth Pagala, Junmin Peng, Fabio Demontis

**Author notes:** Department of Biology, Rhodes College, 2000 North Pkwy, Memphis, TN 38112, USA.

## Abstract

Ubiquitin-conjugating enzymes (E2s) are key for regulating protein function and turnover via ubiquitination but it remains undetermined which E2s maintain proteostasis during aging. Here, we find that E2s have diverse roles in handling a model aggregation-prone protein (huntingtin-polyQ) in the *Drosophila* retina: while some E2s mediate aggregate assembly, UBE2D/effete (eff) and other E2s are required for huntingtin-polyQ degradation. UBE2D/eff is key for proteostasis also in skeletal muscle: eff protein levels decline with aging, and muscle-specific eff knockdown causes an accelerated buildup in insoluble poly-ubiquitinated proteins (which progressively accumulate with aging) and shortens lifespan. Transgenic expression of human UBE2D2, homologous to eff, partially rescues the lifespan and proteostasis deficits caused by muscle-specific eff^RNAi^ by re-establishing the physiological levels of eff^RNAi^-regulated proteins, which include several regulators of proteostasis. Interestingly, UBE2D/eff knockdown in young age reproduces part of the proteomic changes that normally occur in old muscles, suggesting that the decrease in UBE2D/eff protein levels that occurs with aging contributes to reshaping the composition of the muscle proteome. Altogether, these findings indicate that UBE2D/eff is a key E2 ubiquitin-conjugating enzyme that ensures protein quality control and helps maintain a youthful proteome composition during aging.
