## Supplementary Table 1 for "The ubiquitin-conjugating enzyme UBE2D/eff maintains a youthful proteome and ensures protein quality control during aging"

### Sheet: E3s
gene	RNAi	1	2	3	4	5	ave	stdev	human homologue	associated E2	RNAi	1	2	3	4	ave	stdev			gene	ave	stdev
Luc	31603	1203	3857	3176	2465	4254s	2991	1210	control	control	0.444133	1.42396	1.17254	0.910048		0.987669	0.418721		1Controls	Luc	0.987669	0.418721	mcherry	0.852208	0.26644	0.845735	0.324455
mcherry	35787	1713	3111	5141x	4454x	2101	2308	722	control	control	0.632418	1.14854			0.775663	0.852208	0.26644		1Controls
Luc	31603	2005	3749	1623	2431	1646	2291	879	control	control	0.740221	1.38408	0.599192	0.897495	0.607683	0.845735	0.324455		1Controls	Luc
Kcmf1	32507	10082	80708x	31379	44046x	17447	19636	10816	KCMF1	UBE2A/B	3.72215		11.5847		6.44122	7.24937	3.99311		A-B-U	Kcmf1	7.24937	3.99311	6.0297	1.12337	0.943717	0.533771	0.780924	0.357324	0.58867	0.35881	0.570986	0.307357	0.390379	0.173081	0.343049	0.107318	0.134661	0.0697992	0.134015	0.0929785
Ubr4	32945	14030	15185	19782	31221x		16332	3043	UBR4	UBE2A/B	5.1797	5.60611	7.30327			6.0297	1.12337		A-B-U	Ubr4
TER94	35608	3971	746	2690	1456	3918	2556	1446	VCP	UBE2A/B	1.46604	0.275414	0.993115	0.537537	1.44648	0.943717	0.533771		A-B-U	TER94
Ubr1	31374	5520x	2574	2701	668	2518	2115	968	UBR2	UBE2A/B		0.950289	0.997176	0.246617	0.929615	0.780924	0.357324		A-B-U	Ubr1
Ubr1	31374	1144	3009	1400	825		1595	972	UBR2	UBE2A/B	0.422351	1.11089	0.516863	0.30458		0.58867	0.35881		A-B-U	Ubr1
TER94	32869	1005	2228	2604	648	1248	1547	833	VCP	UBE2A/B	0.371034	0.82255	0.961365	0.239234	0.460746	0.570986	0.307357		A-B-U	TER94
Bre1	31351	1141	1170	1734	519	723	1057	469	RNF40	UBE2A/B	0.421243	0.43195	0.640171	0.191608	0.266923	0.390379	0.173081		A-B-U	Bre1
Bre1	35443	1338	751	799	637	1121	929	291	RNF40	UBE2A/B	0.493973	0.27726	0.294981	0.235173	0.413859	0.343049	0.107318		A-B-U	Bre1
Bre1	28019	441	2443x	273	157	588	365	189	RNF40	UBE2A/B	0.162812		0.100788	0.0579625	0.217082	0.134661	0.0697992		A-B-U	Bre1
TER94	31968	275	809	244	290	197	363	252	VCP	UBE2A/B	0.101527	0.298673	0.0900818	0.107064	0.07273	0.134015	0.0929785		A-B-U	TER94
Rpn8	31567	9211	8901	5944	3857	4978	6578	2382	PSMD7	UBE2C	3.40059	3.28614	2.19445	1.42396	1.83782	2.42859	0.879388		C	Rpn8	2.42859	0.879388	0.222029	0.0566439
Rpn8	35411	425	756	737	629	460	601	153	PSMD7	UBE2C	0.156905	0.279106	0.272091	0.232219	0.169826	0.222029	0.0566439		C	Rpn8
CG4968	65154	11750	6058	7633	8062	5375	7776	2480	OTUB1	UBE2D	4.33795	2.23654	2.81801	2.97639	1.98438	2.87066	0.915765		D1-D2-D3-D4	CG4968	2.87066	0.915765	2.37772	0.884854	1.19602	0.421802	1.1303	0.394892	0.776623	0.238484	0.698725	0.205653	0.633748	0.412065
HUWE1	36715	7645	9276	7112	5068	3101	6440	2397	HUWE1	UBE2D	2.82244	3.42458	2.62566	1.87104	1.14485	2.37772	0.884854		D1-D2-D3-D4	HUWE1
CG4968	35615	4878	1998	2661	2763	3898	3240	1143	OTUB1	UBE2D	1.8009	0.737637	0.982408	1.02007	1.43909	1.19602	0.421802		D1-D2-D3-D4	CG4968
HERC2	51773	3492	1577	3075	4489	2675	3062	1070	HERC2	UBE2D	1.2892	0.582209	1.13525	1.65728	0.987577	1.1303	0.394892		D1-D2-D3-D4	HERC2
HUWE1	36714	1942	2688	2790	1877	1221	2104	646	HUWE1	UBE2D	0.716962	0.992376	1.03003	0.692965	0.450778	0.776623	0.238484		D1-D2-D3-D4	HUWE1
HERC2	51745	1209	2239	2643	1634	1738	1893	557	HERC2	UBE2D	0.446348	0.826611	0.975763	0.603253	0.641648	0.698725	0.205653		D1-D2-D3-D4	HERC2
HUWE1	44462	672	1053	3361	1138	2359	1717	1116	HUWE1	UBE2D	0.248094	0.388755	1.24084	0.420136	0.870914	0.633748	0.412065		D1-D2-D3-D4	HUWE1
Usp7	34708	1121	2081	1531	1092	1808	1527	430	USP7	UBE2E	0.413859	0.76828	0.565226	0.403153	0.667491	0.563602	0.158789		E1-E2-E3	Usp7	0.563602	0.158789
CG33144	64033	1281	1540	3680	727	3136	2073	1268	RNF144A	UBE2F	0.472929	0.568549	1.35861	0.268399	1.15777	0.765252	0.468282		F-M	CG33144	0.765252	0.468282
MAGE	44514	2745	4729	9422	3690	3521	4821	2667	MAGED1/MAGED2	UBE2J1/2	1.01342	1.74589	3.47849	1.3623	1.29991	1.78	0.984711		J1-J2	MAGE	1.78	0.984711	1.00183	0.58083	0.782678	0.466042	0.781792	0.268525	0.768649	0.488694	0.757425	0.384271	0.754324	0.30606	0.658015	0.353184	0.560205	0.180127	0.559541	0.124189	0.33537	0.155546	0.144648	0.101083
Hrd3	62368	5321	2873	1825	1263	2286	2714	1573	SEL1L	UBE2J1/2	1.96445	1.06068	0.673767	0.466284	0.843963	1.00183	0.58083		J1-J2	Hrd3
Cand1	35605	2833	933	1108	1784	3942	2120	1262	CAND1	UBE2J1/2	1.04591	0.344452	0.40906	0.658631	1.45534	0.782678	0.466042		J1-J2	Cand1
Fancd2	56141	1958	1820	2113	1375	3322	2118	727	FANCD2	UBE2J1/2	0.722869	0.671922	0.780094	0.507633	1.22644	0.781792	0.268525		J1-J2	Fancd2
Fancd2	53329	2205	4335	1440	1183	1247	2082	1324	FANCD2	UBE2J1/2	0.814059	1.60043	0.53163	0.436749	0.460377	0.768649	0.488694		J1-J2	Fancd2
CG3356	31376	1752	2003	3796	1019	1688	2052	1041	UBE3C	UBE2J1/2	0.646817	0.739483	1.40144	0.376202	0.623189	0.757425	0.384271		J1-J2	CG3356
Fancd2	53329	1763	1001	2085	3301	2066	2043	829	FANCD2	UBE2J1/2	0.650878	0.369557	0.769756	1.21869	0.762742	0.754324	0.30606		J1-J2	Fancd2
Cand1	33920	2729	816	1802			1782	957	CAND1	UBE2J1/2	1.00751	0.301257	0.665276			0.658015	0.353184		J1-J2	Cand1
Cand1	33990	1204	811	1892	1897	1783	1517	488	CAND1	UBE2J1/2	0.444502	0.299411	0.698503	0.700349	0.658262	0.560205	0.180127		J1-J2	Cand1
Fancd2	56141	1631	1694	1107	1231	1915	1516	336	FANCD2	UBE2J1/2	0.602145	0.625404	0.408691	0.45447	0.706994	0.559541	0.124189		J1-J2	Fancd2
CG3356	31376	349	1346	1185	1073	589	908	421	UBE3C	UBE2J1/2	0.128846	0.496927	0.437487	0.396138	0.217452	0.33537	0.155546		J1-J2	CG3356
hyd	32352	218	207	400	862	272	392	274	UBR5	UBE2J1/2	0.0804829	0.0764218	0.147675	0.31824	0.100419	0.144648	0.101083		J1-J2	hyd
CG32486	35465	1123	862	2009	1112	745	1170	496	CYHR1	UBE2K	0.414598	0.31824	0.741698	0.410537	0.275045	0.432023	0.183203		K	CG32486	0.432023	0.183203
CG13917	42903	13523	15302	20815	9889	10987	14103	4310	BTBD8	UBE2L3/6	4.99252	5.64931	7.68464	3.6509	4.05626	5.20673	1.59107		L3-L6	CG13917	5.20673	1.59107	1.08526	0.710355	0.392963	0.347553	0.274823	0.144264	0.373618	0.0659483	0.131726	0.0690674
Su(dx)	36836	5428	4013	1012	3221	1024	2940	1924	ITCH	UBE2L3/6	2.00395	1.48155	0.373618	1.18915	0.378048	1.08526	0.710355		L3-L6	Su(dx)
ari-2	44646	2528	187	627	526	1454	1064	941	ARIH2	UBE2L3/6	0.933306	0.0690381	0.231481	0.194193	0.536799	0.392963	0.347553		L3-L6	ari-2
Ari-1	29416	560	243	656	1037	1226	744	391	ARIH1	UBE2L3/6	0.206745	0.0897126	0.242187	0.382848	0.452624	0.274823	0.144264		L3-L6	Ari-1
ctrip	44481	1125	753	1145	896	1141	1012	179	TRIP12	UBE2L3/6	0.415336	0.277998	0.42272	0.330792	0.421243	0.373618	0.0659483		L3-L6	ctrip
ctrip	33435	123	332	544	546	239	357	187	TRIP12	UBE2L3/6	0.0454101	0.12257	0.200838	0.201576	0.0882358	0.131726	0.0690674		L3-L6	ctrip
STUB1	33938	2519	1242	2874	686	2013	1867	901	STUB1	UBE2N	0.929984	0.458531	1.06105	0.253263	0.743175	0.6892	0.332569		N-T	STUB1	0.6892	0.332569	0.585015	0.265479
STUB1	34017	1458	2180	999	822	2464	1585	719	STUB1	UBE2N	0.538276	0.804829	0.368818	0.303472	0.909678	0.585015	0.265479		N-T	STUB1
slmb	31056	785	730	935	1762	1092	1061	417	BTRC	UBE2R1/2	0.289812	0.269507	0.34519	0.650509	0.403153	0.391634	0.153776		R1-R2	slmb	0.391634	0.153776	0.168442	0.0698922	0.116756	0.183599	0.0879405	0.0778397	0.536337	0.388268	1.80717	0.889758	0.838942	0.324936	0.955679	0.274422	0.297344	0.12711
slmb	33898	737	401	354	333		456	189	BTRC	UBE2R1/2	0.272091	0.148044	0.130692	0.122939		0.168442	0.0698922		R1-R2	slmb
slmb	33986	2048x	118	25	62	1060	316	497	BTRC	UBE2R1/2		0.0435641	0.00922969	0.0228896	0.391339	0.116756	0.183599		R1-R2	slmb
slmb	33986	96	363	74	551	107	238	211	BTRC	UBE2R1/2	0.035442	0.134015	0.0273199	0.203422	0.0395031	0.0879405	0.0778397		R1-R2	slmb
FANCI	32972	6777x	2036	651	2637	487	1453	1052	FANCI	UBE2R1/2		0.751666	0.240341	0.973548	0.179794	0.536337	0.388268		R1-R2	FANCI
bon	27047	7856	19199x	3687	5701	2336	4895	2410	TRIM32	UBE2R1/2	2.90034		1.36119	2.10474	0.862422	1.80717	0.889758		R1-R2	bon
bon	37515	1127	1792	2860	3371	2212	2272	880	TRIM32	UBE2R1/2	0.416074	0.661584	1.05588	1.24453	0.816643	0.838942	0.324936		R1-R2	bon
CG1703	62200	3666	2349	1688	2321	2919	2589	743	ABCF1	UBE2R1/2	1.35344	0.867222	0.623189	0.856885	1.07766	0.955679	0.274422		R1-R2	CG1703
CG1703	61862	291	1128	622	966	1020	805	344	ABCF1	UBE2R1/2	0.107434	0.416444	0.229635	0.356635	0.376571	0.297344	0.12711		R1-R2	CG1703
pic	41997	692	2712	5030	2003	2334	2554	1579	DDB1	UBE2S	0.255478	1.00124	1.85701	0.739483	0.861684	0.942979	0.582995		S	pic	0.942979	0.582995	0.655603	0.251397
pic	33888	1554	1361	2965	1317	1682	1776	681	DDB1	UBE2S	0.573718	0.502464	1.09464	0.48622	0.620974	0.655603	0.251397		S	pic
Cbl	27500	4976	6385	3763	6217	4734	5215	1092	CBLB	UBE2V1/2	1.83708	2.35726	1.38925	2.29524	1.74773	1.92531	0.403146		V1-V2	Cbl	1.92531	0.403146	1.44552	1.6254
Cbl	60415	1130	3464	11627	1466	1890	3915	4403	CBLB	UBE2V1/2	0.417182	1.27887	4.29254	0.541229	0.697765	1.44552	1.6254		V1-V2	Cbl

### Sheet: OE
gene	stock	1	2	3	4	5	ave	stdev				gene	stock	1	2	3	4	5	ave	stdev
lwr	9324	5951	11699	3713	6268	9276	7381	3121	OE			lwr	9324	5.86031	11.5207	3.65642	6.17248	9.13464	7.26891	3.07389	OE
eff	26691	838	671	1952x	841	1171	880	209	OE			eff	26691	0.825229	0.660774		0.828184	1.15315	0.866835	0.206289	OE
UBE2V2	76850	529	333	491	409	1248	602	369	OE			UBE2V2	76850	0.520938	0.327925	0.483517	0.402767	1.22898	0.592826	0.363354	OE
UBE2B	76826	228	1041	1081	233	237	564	454	OE			UBE2B	76826	0.224525	1.02514	1.06453	0.229449	0.233388	0.555405	0.447011	OE
UBE2D4	76820	630	492	998	258	270	530	305	OE			UBE2D4	76820	0.620399	0.484502	0.982791	0.254068	0.265885	0.521529	0.300332	OE
Ubc6	15757	93	891	772	318		519	376	OE			Ubc6	15757	0.0915827	0.877422	0.760235	0.313154		0.510598	0.370331	OE
Ubc84D	F002285	513	927	190	107	857	519	374	OE			Ubc84D	F002285	0.505182	0.912873	0.187104	0.105369	0.84394	0.510894	0.368045	OE
Ubc10	19938	463	224	212	394	868	432	267	OE			Ubc10	19938	0.455944	0.220586	0.208769	0.387996	0.854772	0.425613	0.262474	OE
CG40045	F002478	605	197	x	195	529	382	216	OE			CG40045	F002478	0.59578	0.193998		0.192028	0.520938	0.375686	0.213136	OE
UBE2E3	76903	307	242	384	202	437	314	97	OE			UBE2E3	76903	0.302321	0.238312	0.378148	0.198922	0.43034	0.309609	0.0957362	OE
UbcE2M	F003044	88	154	428	397		267	171	OE			UbcE2M	F003044	0.0866589	0.151653	0.421477	0.39095		0.262685	0.168305	OE
UBE2D2	76819	283	283	181	191	223	232	49	OE			UBE2D2	76819	0.278687	0.278687	0.178242	0.188089	0.219602	0.228661	0.0481547	OE
CG5823	65856	64	284	118	244	173	177	90	OE			CG5823	65856	0.0630247	0.279672	0.116202	0.240282	0.170364	0.173909	0.0883589	OE

### Sheet: TRIP
gene	stock	1	2	3	4	5	ave	stdev				gene	stock	ave	stdev
Ubc6	BL42631	8636	3032	8923	9035	5555	7036	2662				Ubc6	BL42631	2.44873	0.926379
eff	BL35431	4667	8160	4902	855x	56405x	4646	2988				eff	BL35431	2.05667	0.679466
UbcE2H	BL51410	2285	8212	4580	2885	10355	5663	3493				UbcE2H	BL51410	1.97097	1.21574
lwr	BL37481	3277	7031	6513	2419	6596	5167	2148				lwr	BL37481	1.79828	0.747468
lwr	BL31396	5921	4112	3829	6161	5073	5019	1044				lwr	BL31396	1.74677	0.363318
lwr	BL37506	5938	6268	4112	3542	3324	4637	1374				lwr	BL37506	1.61369	0.478174
CG2924	BL51681	5426	5488	2447	2841	1937	3628	1700		2873.41		CG2924	BL51681	1.26254	0.591785
eff	BL31875	5753	3990	3501	2221	2304	3554	1446		2307.5		eff	BL31875	1.23679	0.503362
Ubc6	BL35746	4097	2433	4477	3146	3423	3515	803				Ubc6	BL35746	1.22335	0.279474
Fluc	BL31603	899	2066	3067	3326	2633	2398	965				Fluc	BL31603	0.834618	0.335671
UbcE2M	BL33755	2882	1525	4460	1135	1487	2298	1380				UbcE2M	BL33755	0.799677	0.48044
lwr	HM500067	2001	582	3872	2898	1942	2259	1224				lwr	HM500067	0.786174	0.42586
Uev1A	BL36077	911	2362	1182	1869	4730	2211	1519				Uev1A	BL36077	0.769399	0.52877
CG8188	BL65871	4071	1298	2338	1652	1676	2207	1108				CG8188	BL65871	0.768077	0.385497
Ubc10	HMJ21416	2982	1713	1694	1692	1912	1999	557				Ubc10	HMJ21416	0.69555	0.193997
Ubc6	HMS02466	1000	4355	1624	1424	1244	1929	1375				Ubc6	HMS02466	0.671467	0.47863
UbcE2M	HMJ23564	1234	842	1384	2962	3156	1916	1065				UbcE2M	HMJ23564	0.666664	0.370494
CG40045	BL64032	2522	1107	2054	1486	2150	1864	563				CG40045	BL64032	0.648637	0.195851
eff	GL00355		2692	2311	883	854	1685	956				eff	GL00355	0.586411	0.332577
bruce	BL51814	912	1878	3020	725	1443	1596	1053				bruce	BL51814	0.555298	0.318832
Uev1A	BL66497	2243	585	1590	2474	974	1573	806				Uev1A	BL66497	0.547503	0.280362
CG4502	BL35489	3189	829	944	1507	977	1489	986				CG4502	BL35489	0.518269	0.342983
Ubc6	BL77416	2368	1375	456	241	2005	1289	932				Ubc6	BL77416	0.448596	0.324446
bruce	BL62933	480	980	1464	1135	1862	1184	519				bruce	BL62933	0.412124	0.180645
Ubc4	BL64035	737	1315	316	1314	250	786	517				Ubc4	BL64035	0.273682	0.179931

### Sheet: VDRC-KK
gene	stock	1	2	3	4	5	ave	stdev				gene	stock	ave	stdev
CG8188	103362KK	7142	897	3262	8951	4339	5924	2598				CG8188	103362KK	5.17439	3.34597
UbcE2H	108386KK	960	2030	2144	1737	1543	1683	469				UbcE2H	108386KK	1.77046	0.492962
eff	110767KK	1864	1279	1618	1888	1149	1560	336				eff	110767KK	1.64084	0.35337
CG7220	104478KK	1140	1497	568	1760	1124	1218	450				CG7220	104478KK	1.28124	0.473156
CG2924	104482KK	1824	924	1103	431	755	1007	519				CG2924	104482KK	1.05988	0.546397
Ubc84D	106363KK	1061	1592	703	940	593	978	390				Ubc84D	106363KK	1.02873	0.410578
yellow	106068KK	650	830	1397			959	390				yellow	106068KK	1.00895	0.410157
eff	105731KK	657	1365	846	407	1117	878	376				eff	105731KK	0.924156	0.395758
ben	109638KK	990	62	206	213	2650	824	1084				ben	109638KK	0.867133	1.14016
CG5823	108292KK	1081	299	754	393	306	567	343				CG5823	108292KK	0.596114	0.360402
CG7656	100791KK	274	1145	659	306	355	548	367				CG7656	100791KK	0.576335	0.386426
UbcE2M	100761KK	664	683	332	250	609	508	202				UbcE2M	100761KK	0.534041	0.212187
Ubc10	106600KK	653	549	287	248	175	382	207				Ubc10	106600KK	0.402319	0.217632
CG40045	109167KK	272	259	556	393	320	360	122				CG40045	109167KK	0.378753	0.12783
Ubc7	104440KK	320	132	90	173	391	221	129				Ubc7	104440KK	0.232722	0.135232
lwr	104007KK	237	132	171	162	209	182	41				lwr	104007KK	0.191691	0.0432983
Ubc10	100570KK	79	1	79	429	273	172	175				Ubc10	100570KK	0.18117	0.184333
bruce	107620KK	181	99	206	133	116	147	45				bruce	107620KK	0.154657	0.0473382

### Sheet: VDRC-GD
gene	stock	1	2	3	4	5	ave	stdev				gene	stock	ave	stdev
ben	9413GD	1151	1002	741	754	886	907	173				ben	9413GD	0.291428	0.0556571
CG10254	48309GD	994	492	641	454	357	588	249				CG10254	48309GD	0.188843	0.0800518
CG4502	34858GD	809	353	587	1129	456	667	309				CG4502	34858GD	0.214297	0.0994627
CG5823	8301GD	6704	7603	7684	5651	5155	6559	1137				CG5823	8301GD	2.10807	0.365452
CG5823	33260GD	5812	3136	1601	3384	3622	3511	1509				CG5823	33260GD	1.12837	0.485056
CG7220	34199GD	8951	6816	5579	6266	3930	6308	1832				CG7220	34199GD	2.0274	0.588917
CG7656	26881GD	259	961	793	525	774	662	274				CG7656	26881GD	0.212883	0.0880553
eff	26011GD	3830	2948	4624	3945	1479	3365	1211				eff	26011GD	1.08151	0.389275
eff	26012GD	1173	6550	1855	2098		2919	2452				eff	26012GD	0.938111	0.788068
lwr	33685GD	399	262	775	433	94	393	252				lwr	33685GD	0.126174	0.0810048
lwr	33684GD	418	372	221	131		286	133				lwr	33684GD	0.0917542	0.0427445
Ubc10	27515GD	9302	8741	11267	3882		8298	3137				Ubc10	27515GD	2.66682	1.00814
Ubc10	48145GD	3892	3481	5592	4898	9310	5435	2320				Ubc10	48145GD	1.74658	0.745569
Ubc2	31158GD	278	433	191	485	169	311	142				Ubc2	31158GD	0.100014	0.0456804
Ubc4	35873GD	1349	1120	1408	1041	452	1074	380				Ubc4	35873GD	0.345163	0.12209
Ubc6	46927GD	4065	18621	2956	43006		17162	18649				Ubc6	46927GD	5.51554	5.99351
Ubc6	23229GD	8949	3515	6771	15522	9361	8824	4404				Ubc6	23229GD	2.83574	1.41524
Ubc6	23230GD	6198	7707	5863	3337		5776	1813				Ubc6	23230GD	1.85638	0.582729
Ubc7	34111GD	5523	4696	4130	1822		4043	1587				Ubc7	34111GD	1.29926	0.510083
Ubc7	34109GD	1541	841	2291	1503	1010	1437	566				Ubc7	34109GD	0.461889	0.181945
Ubc84D	20260GD	2597	2350	4447	4322	3679	3479	967				Ubc84D	20260GD	1.11808	0.31077
UbcE2H	33509GD	935	900	625	417	372	650	263				UbcE2H	33509GD	0.208833	0.0844081
UbcE2H	33510GD	273	330	1080	306	636	525	343				UbcE2H	33510GD	0.168725	0.110145
UbcE2M	15878GD	907	1280	1594	1713	997	1298	355				UbcE2M	15878GD	0.417217	0.114039
UbcE2M	35220GD	423	384	1029	849	11477x	671	318				UbcE2M	35220GD	0.215727	0.102258
UbcE2M	35219GD	284	16822x	427	267	5079x	326	88				UbcE2M	35219GD	0.10477	0.0282431
Uev1A	32267GD	507	584	433	391	565	496	83				Uev1A	32267GD	0.159405	0.0267056
vih	27306GD	2195	4743	3857	4343	2437	3515	1142				vih	27306GD	1.12965	0.366959

### Sheet: NIG
gene	stock	1	2	3	4	5	ave	stdev				gene	stock	ave	stdev
bruce	6303R1	1201	3981	152	1120	7482x	1614	1649				bruce	6303R1	0.604882	0.618082
bruce	6303R2	730	2457	1029	897	373	1097	799				bruce	6303R2	0.411327	0.299505
CG2924	2924R3	471	340	537	193	135	335	173				CG2924	2924R3	0.125663	0.0647941
CG4502	4502R2	98	256	276	348	658	327	206				CG4502	4502R2	0.122663	0.0773045
CG7656	7656R2	2583	2529	3137	1085	3254	2518	864				CG7656	7656R2	0.943819	0.323725
CG7656	7656R1	3235	547	1818	1245	821	1533	1065				CG7656	7656R1	0.574779	0.399397
CG8188	8188R1	1248	502	947	1328	380	881	428				CG8188	8188R1	0.330277	0.160535
CG8188	8188R2	859	671	1082	452	351	683	297				CG8188	8188R2	0.256049	0.111511
eff	7425R-2	9269	12477	172x	6747	5276	8442	3155				eff	7425R-2	3.1649	1.18277
eff	7425R-1	1378	2133	1599	5705	1787	2520	1802				eff	7425R-1	0.944868	0.675415
Ubc7	4443R-1	1667	3904	676	171		1605	1654				Ubc7	4443R-1	0.601508	0.620122
Ubc7	4443R-2	616	1417	1459	284		944	587				Ubc7	4443R-2	0.283116	0.247614
Ubc84D	12799R1	11098	8291	10218	16814	8054	10895	3549				Ubc84D	12799R1	4.08441	1.33054
Ubc84D	12799R2	6069	4024	7502	1424	x386	4755	2640				Ubc84D	12799R2	1.7825	0.989557

### Sheet: summary
Drosophila	Human	ave	Stock1	ave	error	Stock2	ave	error	Stock3	ave	error	Stock4	ave	error	Stock5	ave	error	Stock6	ave	error	Stock7	ave	error	Stock8	ave	error	Stock9	ave	error
Controls	Controls	0.921786	BL31603	0.834618	0.335671	106068KK	1.00895	0.410157
Ubc6	A-B-U	2.19057	BL42631	2.44873	0.926379	BL35746	1.22335	0.279474	HMS02466	0.671467	0.47863	BL77416	0.448596	0.324446	46927GD	5.51554	5.99351	23229GD	2.83574	1.41524	23230GD	1.85638	0.582729
vih	C	1.12965	27306GD	1.12965	0.366959
eff	D1-D2-D3-D4	1.2544	BL35431	2.05667	0.679466	BL31875	1.23679	0.503362	GL00355	0.586411	0.332577	110767KK	1.64084	0.35337	105731KK	0.924156	0.395758	26011GD	1.08151	0.389275	26012GD	0.938111	0.788068	7425R-2	3.1649	1.18277	7425R-1	0.944868	0.675415
Ubc2	E1-E2-E3	0.100014	31158GD	0.100014	0.0456804
UbcE2M	F-M	0.456349	BL33755	0.799677	0.48044	HMJ23564	0.666664	0.370494	100761KK	0.534041	0.212187	15878GD	0.417217	0.114039	35220GD	0.215727	0.102258	35219GD	0.10477	0.0282431
CG40045	G1	0.513695	BL64032	0.648637	0.195851	109167KK	0.378753	0.12783
Ubc7	G2	0.5757	104440KK	0.232722	0.135232	34111GD	1.29926	0.510083	34109GD	0.461889	0.181945	4443R-1	0.601508	0.620122	4443R-2	0.283116	0.247614
UbcE2H	H	1.02975	BL51410	1.97097	1.21574	108386KK	1.77046	0.492962	33509GD	0.208833	0.0844081	33510GD	0.168725	0.110145
lwr	I	1.0438	BL37481	1.79828	0.747468	BL31396	1.74677	0.363318	BL37506	1.61369	0.478174	HM500067	0.786174	0.42586	104007KK	0.191691	0.0432983	33685GD	0.126174	0.0810048	33684GD	0.0917542	0.0427445
CG5823	J1-J2	1.27752	108292KK	0.596114	0.360402	8301GD	2.10807	0.365452	33260GD	1.12837	0.485056
Ubc4	K	0.309422	BL64035	0.273682	0.179931	35873GD	0.345163	0.12209
Ubc10	L3	1.13849	HMJ21416	0.69555	0.193997	106600KK	0.402319	0.217632	100570KK	0.18117	0.184333	27515GD	2.66682	1.00814	48145GD	1.74658	0.745569
Ubc84D	L6	2.00343	106363KK	1.02873	0.410578	20260GD	1.11808	0.31077	12799R1	4.08441	1.33054	12799R2	1.7825	0.989557
ben	N-T	0.579281	109638KK	0.867133	1.14016	9413GD	0.291428	0.0556571
CG2924	Q1-Q2	0.816027	BL51681	1.26254	0.591785	104482KK	1.05988	0.546397	2924R3	0.125663	0.0647941
CG4502	QL1	0.285076	BL35489	0.518269	0.342983	34858GD	0.214297	0.0994627	4502R2	0.122663	0.0773045
CG7656	R1-R2	0.576954	100791KK	0.576335	0.386426	26881GD	0.212883	0.0880553	7656R2	0.943819	0.323725	7656R1	0.574779	0.399397
CG8188	S	1.6322	BL65871	0.768077	0.385497	103362KK	5.17439	3.34597	8188R1	0.330277	0.160535	8188R2	0.256049	0.111511
Uev1a	V1-V2	0.492102	BL36077	0.769399	0.52877	BL66497	0.547503	0.280362	32267GD	0.159405	0.0267056
CG7220	W	1.65432	104478KK	1.28124	0.473156	34199GD	2.0274	0.588917
bruce	Z	0.387855	BL51814	0.555298	0.318832	BL62933	0.412124	0.180645	107620KK	0.154657	0.0473382	48309GD	0.188843	0.0800518	6303R1	0.604882	0.618082	6303R2	0.411327	0.299505
